# Mitochondrial genomes reveal maternal lineages of Late Iron Age sheep (*Ovis aries*) in Denmark

**DOI:** 10.64898/2026.04.19.719464

**Authors:** Jonas Holm Jæger, Valeria Mattiangeli, Jens Ulriksen, Torben Sarauw, Mads Dengsø Jessen

## Abstract

Sheep husbandry played an important role in the agrarian and textile economies of Late Iron Age Denmark, yet the genetic structure of sheep populations from this period remains poorly understood. In this study, we analyse complete mitochondrial genomes from five Late Iron Age sheep recovered from four Danish archaeological sites dating to the fifth to tenth centuries AD.

All sequenced sheep belong to mitochondrial haplogroup B and fall within the B1a lineage, the predominant maternal lineage in European sheep. Each individual represents a distinct haplotype, resulting in high haplotype diversity despite the limited sample size. Population differentiation between Danish ancient sheep and modern reference populations from Fennoscandia and northwest Europe is very low, indicating limited maternal genetic differentiation at the regional scale. Median-joining network analysis further shows that Danish haplotypes are distributed across the broader northern European haplogroup B lineage rather than forming a geographically distinct cluster.

These results suggest that Danish sheep populations during the Late Iron Age maintained multiple maternal lineages and were embedded within wider northern European genetic networks. The observed mitochondrial diversity is consistent with sheep husbandry systems that were not restricted to narrow maternal breeding stocks during a period associated with expanding textile production.

**Highlights:**

- Complete mitogenomes from Danish Late Iron Age sheep
- High maternal diversity within haplogroup B
- Genetic links between Late Iron Age and modern sheep
