## Supplementary S1 for "Mitochondrial genomes reveal maternal lineages of Late Iron Age sheep (*Ovis aries*) in Denmark"

### Sheet: Data
S1. Samples for ancient DNA analysis
ZMK = Zoological Museum Copenhagen
P# = Internal sample identifier assigned during sample selection
Sample	Site	Context	Feature type	Date	Species	Tissue	Sample weight (mg)	ZMK sample ID	ZMK no.	P#	Reference
JJ1	NÆM 1997:120 Vester Egesborg	A2882	Pit-house	6-10th cent	Ovis/Capra	Pars petrosa	120	171/2024PB	35/2009	P24	Ulriksen 2019
JJ2	Fugledegård	Hal; H10/7:1	Royal residence	8-10th cent	Ovis aries	Pars petrosa	125	172/2024PB	1999-01-01	P476	Jørgensen et al. 2019
JJ3	ÅHM 3984 Bejsebakken	A298	Pit	5-6th cent	Ovis/Capra	Pars petrosa	123	n/a	n/a	P856	Sarauw 2019
JJ4	ÅHM 3984 Bejsebakken	A860	Pit-house	7-10th cent	Ovis/Capra	Pars petrosa	126	n/a	n/a	P857	Sarauw 2019
JJ5	Aggersborg	48/235	Pit-house	9-10th cent	Ovis/Capra	Pars petrosa	113	169/2024PB	109/1948	P929	Roesdahl et al. 2014
JJ6	Aggersborg	49/657	Pit-house	9-10th cent	Ovis/Capra	Pars petrosa	118	170/2024PB	109/1948	P930	Roesdahl et al. 2014
