## Supplementary S3 for "Mitochondrial genomes reveal maternal lineages of Late Iron Age sheep (*Ovis aries*) in Denmark"

### Sheet: Sheet1
S3. Mitochondrial genomes included in median-joining network analysis.
Sample	Site	Genomic region	Date (BC)	Genus	Breed	Origin	Region	Type	Haplogroup	Reference
akas001	Kastelholm	complete mitochondrial	527-340 cal BP	Ovis aries	NEST	Sweden	Scandinavia	Ancient	B1a1	Larsson, et al. 2024
akas002	Kastelholm	complete mitochondrial	AD 1500-1550	Ovis aries	NEST	Sweden	Scandinavia	Ancient	B1a1b	Larsson, et al. 2024
astf001	Stora Forvar	complete mitochondrial	3957-3699 cal BP	Ovis aries	NEST	Sweden	Scandinavia	Ancient	B1a1	Larsson, et al. 2024
astf002	Stora Forvar	complete mitochondrial	4151-3936 cal BP	Ovis aries	NEST	Sweden	Scandinavia	Ancient	A1b	Larsson, et al. 2024
astf003	Stora Forvar	complete mitochondrial	Late Neolithic	Ovis aries	NEST	Sweden	Scandinavia	Ancient	B1a2a1	Larsson, et al. 2024
dublin1	Moynagh Crannog	complete mitochondrial	AD 7-9th century	Ovis aries	-	Ireland	Northwest Europe	Ancient	B1a1b	Daly, et al. 2025
dublin2	Fishamble Street	complete mitochondrial	AD 1050	Ovis aries	-	Ireland	Northwest Europe	Ancient	B1a1b	Daly, et al. 2025
dublin3	Fishamble Street	complete mitochondrial	AD 1050	Ovis aries	-	Ireland	Northwest Europe	Ancient	B1a2a3a	Daly, et al. 2025
enkhuizen1	Enkhuizen-Kadijken	complete mitochondrial	1212-1048 cal BC	Ovis aries	-	Germany	Central Europe	Ancient	B1a2a	Daly, et al. 2025
frankfurt1	Frankfurt-Heddernheim	complete mitochondrial	AD 2-3rd century	Ovis aries	-	Germany	Central Europe	Ancient	A1	Daly, et al. 2025
herxheim3	Herxheim	complete mitochondrial	750-415 cal BC	Ovis aries	-	Germany	Central Europe	Ancient	B1a2a1	Daly, et al. 2025
herxheim7	Herxheim	complete mitochondrial	5306-5071 cal BC	Ovis aries	-	Germany	Central Europe	Ancient	B1a1b	Daly, et al. 2025
herxheim8	Herxheim	complete mitochondrial	5306-5071 cal BC	Ovis aries	-	Germany	Central Europe	Ancient	B1a1b	Daly, et al. 2025
hungate1	Hungate	complete mitochondrial	AD 11th century	Ovis aries	-	England	Northwest Europe	Ancient	B1a1b	Daly, et al. 2025
jelsum1	Jelsum	complete mitochondrial	386-207 cal BC	Ovis aries	-	Netherlands	Northwest Europe	Ancient	B1a1	Daly, et al. 2025
JJ1	Vester Egesborg	complete mitochondrial	AD 6-10th century	Ovis aries	NEST	Denmark	Scandinavia	Ancient	B1a1	This study
JJ2	Fugledegård	complete mitochondrial	AD 8-10th century	Ovis aries	NEST	Denmark	Scandinavia	Ancient	B1a1b, B1a2a1	This study
JJ3	Bejsebakken	complete mitochondrial	AD 5-6th century	Ovis aries	NEST	Denmark	Scandinavia	Ancient	B1a1b	This study
JJ4	Bejsebakken	complete mitochondrial	AD 7-10th century	Ovis aries	NEST	Denmark	Scandinavia	Ancient	B1a1b, B1a2a1	This study
JJ6	Aggersborg	complete mitochondrial	AD 9-10th century	Ovis aries	NEST	Denmark	Scandinavia	Ancient	B1a1b	This study
kilpheder2	Cille Pheadair	complete mitochondrial	AD 1140-1205	Ovis aries	-	Scotland	Northwest Europe	Ancient	B1a1b	Daly, et al. 2025
kilpheder3	Cille Pheadair	complete mitochondrial	AD 1105-1160	Ovis aries	-	Scotland	Northwest Europe	Ancient	B1a1b	Daly, et al. 2025
mainz1	Mainz	complete mitochondrial	AD 1-2nd century	Ovis aries	-	Germany	Central Europe	Ancient	B1a2a1	Daly, et al. 2025
mainz2	Mainz	complete mitochondrial	AD 1st century	Ovis aries	-	Germany	Central Europe	Ancient	B1a1b	Daly, et al. 2025
mainz3	Mainz	complete mitochondrial	AD 2-3rd century	Ovis aries	-	Germany	Central Europe	Ancient	B1a1	Daly, et al. 2025
mainz4	Mainz	complete mitochondrial	AD 2-3rd century	Ovis aries	-	Germany	Central Europe	Ancient	B1a1b	Daly, et al. 2025
schwabmun1	Schwabmünchen	complete mitochondrial	424-1268 cal BC	Ovis aries	-	Germany	Central Europe	Ancient	B1a1b	Daly, et al. 2025
dr1	-	complete mitochondrial	Modern	Ovis aries	Drente heathen sheep	Netherlands	Northwest Europe	Modern	B1a1	Deng, et al. 2020
dr2	-	complete mitochondrial	Modern	Ovis aries	Drente heathen sheep	Netherlands	Northwest Europe	Modern	B1a2a1	Deng, et al. 2020
dr3	-	complete mitochondrial	Modern	Ovis aries	Drente heathen sheep	Netherlands	Northwest Europe	Modern	B1a1	Deng, et al. 2020
dr4	-	complete mitochondrial	Modern	Ovis aries	Drente heathen sheep	Netherlands	Northwest Europe	Modern	B1a	Deng, et al. 2020
dr5	-	complete mitochondrial	Modern	Ovis aries	Drente heathen sheep	Netherlands	Northwest Europe	Modern	B1a	Deng, et al. 2020
efr208	-	complete mitochondrial	Modern	Ovis aries	East Friesian Dairy Sheep	Germany	Central Europe	Modern	B1a1	Deng, et al. 2020
efr212	-	complete mitochondrial	Modern	Ovis aries	East Friesian Dairy Sheep	Germany	Central Europe	Modern	B1a1	Deng, et al. 2020
efr213	-	complete mitochondrial	Modern	Ovis aries	East Friesian Dairy Sheep	Germany	Central Europe	Modern	A1b	Deng, et al. 2020
efr215	-	complete mitochondrial	Modern	Ovis aries	East Friesian Dairy Sheep	Germany	Central Europe	Modern	C	Deng, et al. 2020
finn300	-	complete mitochondrial	Modern	Ovis aries	Finnsheep	Finland	Northern Europe	Modern	B1a1	Deng, et al. 2020
finn303	-	complete mitochondrial	Modern	Ovis aries	Finnsheep	Finland	Northern Europe	Modern	B1a1	Deng, et al. 2020
finn304	-	complete mitochondrial	Modern	Ovis aries	Finnsheep	Finland	Northern Europe	Modern	B1a	Deng, et al. 2020
finn305	-	complete mitochondrial	Modern	Ovis aries	Finnsheep	Finland	Northern Europe	Modern	B1a	Deng, et al. 2020
finn306	-	complete mitochondrial	Modern	Ovis aries	Finnsheep	Finland	Northern Europe	Modern	B1a1	Deng, et al. 2020
finn313	-	complete mitochondrial	Modern	Ovis aries	Finnsheep	Finland	Northern Europe	Modern	B1a2a1	Deng, et al. 2020
finn314	-	complete mitochondrial	Modern	Ovis aries	Finnsheep	Finland	Northern Europe	Modern	B1a1	Deng, et al. 2020
finn317	-	complete mitochondrial	Modern	Ovis aries	Finnsheep	Finland	Northern Europe	Modern	B1a1	Deng, et al. 2020
gotland24506	-	complete mitochondrial	Modern	Ovis aries	Gotland sheep	Sweden	Scandinavia	Modern	B1a1	Deng, et al. 2020
gotland24507	-	complete mitochondrial	Modern	Ovis aries	Gotland sheep	Sweden	Scandinavia	Modern	B1a	Deng, et al. 2020
gotland24508	-	complete mitochondrial	Modern	Ovis aries	Gotland sheep	Sweden	Scandinavia	Modern	B1a1	Deng, et al. 2020
gotland24510	-	complete mitochondrial	Modern	Ovis aries	Gotland sheep	Sweden	Scandinavia	Modern	B1a	Deng, et al. 2020
gotland24512	-	complete mitochondrial	Modern	Ovis aries	Gotland sheep	Sweden	Scandinavia	Modern	B1a1	Deng, et al. 2020
gotland24513	-	complete mitochondrial	Modern	Ovis aries	Gotland sheep	Sweden	Scandinavia	Modern	B1a1	Deng, et al. 2020
gotland24514	-	complete mitochondrial	Modern	Ovis aries	Gotland sheep	Sweden	Scandinavia	Modern	B1a	Deng, et al. 2020
gotland24515	-	complete mitochondrial	Modern	Ovis aries	Gotland sheep	Sweden	Scandinavia	Modern	B1a	Deng, et al. 2020
gotland24517	-	complete mitochondrial	Modern	Ovis aries	Gotland sheep	Sweden	Scandinavia	Modern	B1a1	Deng, et al. 2020
KF938339	-	complete mitochondrial	Modern	Ovis aries	Baidarak	Russia	Eurasia	Modern	B1a	Lv, et al. 2015
KF938340	-	complete mitochondrial	Modern	Ovis aries	Andi	Russia	Eurasia	Modern	B1a	Lv, et al. 2015
KF938341	-	complete mitochondrial	Modern	Ovis aries	Udmurtian	Russia	Eurasia	Modern	B1a	Lv, et al. 2015
KF938342	-	complete mitochondrial	Modern	Ovis aries	Aland	Finland	Northern Europe	Modern	A1a	Lv, et al. 2015
KF938343	-	complete mitochondrial	Modern	Ovis aries	Tushin	Russia	Eurasia	Modern	B1a	Lv, et al. 2015
KF938346	-	complete mitochondrial	Modern	Ovis aries	Kuibuskov	Russia	Eurasia	Modern	B1a	Lv, et al. 2015
KF938349	-	complete mitochondrial	Modern	Ovis aries	Swiniarka	Poland	Central Europe	Modern	B1a	Lv, et al. 2015
KF938350	-	complete mitochondrial	Modern	Ovis aries	Wrzosowka	Poland	Central Europe	Modern	B1a	Lv, et al. 2015
KF938351	-	complete mitochondrial	Modern	Ovis aries	Karachai	Russia	Eurasia	Modern	B1a	Lv, et al. 2015
KF938352	-	complete mitochondrial	Modern	Ovis aries	Oparino	Russia	Eurasia	Modern	B1a	Lv, et al. 2015
KF938353	-	complete mitochondrial	Modern	Ovis aries	Kainuu	Finland	Northern Europe	Modern	B1a	Lv, et al. 2015
KF938354	-	complete mitochondrial	Modern	Ovis aries	Finnsheep	Finland	Northern Europe	Modern	B1a	Lv, et al. 2015
KF938355	-	complete mitochondrial	Modern	Ovis aries	Finnsheep	Finland	Northern Europe	Modern	B1a	Lv, et al. 2015
KF938356	-	complete mitochondrial	Modern	Ovis aries	Viena	Russia	Eurasia	Modern	B1a	Lv, et al. 2015
KF938358	-	complete mitochondrial	Modern	Ovis aries	Kulunda	Russia	Eurasia	Modern	B1a	Lv, et al. 2015
KF938359	-	complete mitochondrial	Modern	Ovis aries	Oxford Down	Britain	Northwest Europe	Modern	B1a	Lv, et al. 2015
nos001	-	complete mitochondrial	Modern	Ovis aries	OldNorwegian	Norway	Scandinavia	Modern	B1a1	Deng, et al. 2020
nos462	-	complete mitochondrial	Modern	Ovis aries	OldNorwegian	Norway	Scandinavia	Modern	B1a1	Deng, et al. 2020
nos463	-	complete mitochondrial	Modern	Ovis aries	OldNorwegian	Norway	Scandinavia	Modern	B1a	Deng, et al. 2020
sfk194	-	complete mitochondrial	Modern	Ovis aries	Suffolk Sheep	England	Northwest Europe	Modern	A1b	Deng, et al. 2020
sfk195	-	complete mitochondrial	Modern	Ovis aries	Suffolk Sheep	England	Northwest Europe	Modern	B1a1	Deng, et al. 2020
shetland23342	-	complete mitochondrial	Modern	Ovis aries	Shetland sheep	Scotland	Northwest Europe	Modern	B1a	Deng, et al. 2020
shetland23343	-	complete mitochondrial	Modern	Ovis aries	Shetland sheep	Scotland	Northwest Europe	Modern	B1a1	Deng, et al. 2020
shetland23344	-	complete mitochondrial	Modern	Ovis aries	Shetland sheep	Scotland	Northwest Europe	Modern	B1a1	Deng, et al. 2020
t01	-	complete mitochondrial	Modern	Ovis aries	Texel sheep	Netherlands	Northwest Europe	Modern	B1a1	Deng, et al. 2020
t02	-	complete mitochondrial	Modern	Ovis aries	Texel sheep	Netherlands	Northwest Europe	Modern	B1a1	Deng, et al. 2020
t11	-	complete mitochondrial	Modern	Ovis aries	Texel sheep	Netherlands	Northwest Europe	Modern	B1a1	Deng, et al. 2020
