## Supplementary S5 for "Mitochondrial genomes reveal maternal lineages of Late Iron Age sheep (*Ovis aries*) in Denmark"

### Sheet: Genetic differentiation
S5. Pairwise mitochondrial population differentiation statistics. Pairwise population differentiation estimates calculated in DnaSP using complete mitochondrial genome sequences and the Hudson, Slatkin and Maddison (1992) estimator. Statistics include haplotype diversity (Hs), average number of nucleotide differences (Ks), sequence divergence (Kxy), differentiation indices (Gst, Nst, FST), and di…
POPULATION 1	POPULATION 2	Hs	Ks	Kxy	Gst	DeltaSt	GammaSt	Nst	Fst	Dxy	Da
DK_ancient	Scandinavia_modern	0.96542	19.5065	19.7044	0.03021	4e-05	0.03872	0.00419	0.00421	0.0012	1e-05
DK_ancient	NW_europe_modern	0.98627	22.8222	21.575	0.02063	6e-05	0.04212	-0.00968	-0.00966	0.00131	-1e-05
Scandinavia_modern	NW_europe_modern	0.96962	21.2166	22.038	0.01465	5e-05	0.03705	0.01964	0.01966	0.00134	3e-05
